# Interactome Analysis of the CC2D1A Scaffold Reveals Novel Neuronal Interactions and a Postsynaptic Role

**DOI:** 10.1101/2025.06.26.661826

**Authors:** Abigail T. Heller, Aniket Bhattacharya, Haorong Li, Luka Turkalj, Shruthi Thiyagarajan, Emma Suzuki, Adele Mossa, Haiyan Zheng, Ling Hao, M. Chiara Manzini

## Abstract

Loss of the protein scaffold Coiled-coil and C2 domain containing 1A (CC2D1A) leads to intellectual disability (ID), autism spectrum disorder (ASD), and other neurodevelopmental presentations in humans. CC2D1A interactions have been studied in different cell lines proposing diverse roles in endolysosomal maturation and intracellular signaling, but the composition and functional mechanisms of the CC2D1A interactome remain poorly understood, especially in the brain. We performed comprehensive proteomic analyses to characterize CC2D1A binding partners, first comparing immunoprecipitations with three different anti-CC2D1A antibodies in HEK293 cells and then probing the mouse hippocampus.

In HEK cells, Gene Ontology (GO) analysis revealed broad interaction networks in the nucleus, mitochondrion, and cytoplasmic vesicles sharing functions in organelle organization, vesicle mediated transport, and protein metabolism. These are unified by the best characterized CC2D1A interactor, the ESCRT III component CHMP4B, and define a pleiotropic role for CC2D1A in membrane trafficking and protein homeostasis. In the hippocampus, using stringent criteria and additional controls, including a *Cc2d1a* hypomorph mouse line, we identified 10 high-confidence interactors in addition to CHMP4B (TNIK, G3BP2, CEP135, MAPKAP1, SHFL, PPT1, PNKD, VAMP5, and PPP6R2) revealing roles for RNA regulation and synaptic function. The HEK studies had also pointed to CC2D1B, the only paralog of CC2D1A, as an interactor. We confirmed that not only the two proteins can bind in the brain, but also localize in different synaptic compartments, showing that CC2D1A is uniquely enriched in the post-synapse. This supports a unique function of CC2D1A in regulation of synaptic transmission that could explain the more severe cognitive deficits in humans and mice upon its loss. To our knowledge these findings provide the most comprehensive characterization of the CC2D1A interactome to date, elucidating novel, multifaceted, and dynamic cellular functions, providing potential implications for its role in neurodevelop-mental disorders.
