## Supplemental Table 2 for "Interactome Analysis of the CC2D1A Scaffold Reveals Novel Neuronal Interactions and a Postsynaptic Role"

### Sheet: GO Analysis
			CC2D1A rb mAb			CC2D1A ms pAb			CC2D1A rb pAb			GO:0006996	GO:0019538	GO:0016192
Accession	Gene.Symbol	Description	CC2D1A IP	IgG	Enrichment	CC2D1A IP	IgG	Enrichment	CC2D1A IP	IgG	Enrichment	Organelle organization	Protein metabolic process	Vesicle mediated transport	Fig.2A GO:CC terms
P04083	ANXA1	Annexin A1 OS=Homo sapiens OX=9606 GN=ANXA1 PE=1 SV=2	1.32115e+06	513787	2.57	6.27431e+06	1.48398e+06	4.23	3.03008e+07	5.97169e+06	5.07	X	X	X	Cytoplasmic vesicle, Nucleoplasm
Q10567	AP1B1	AP-1 complex subunit beta-1 OS=Homo sapiens OX=9606 GN=AP1B1 PE=1 SV=3	1.68512e+06	715274	2.36	326574		Only in IP+	1.15803e+06		Only in IP+	X		X	Cytoplasmic vesicle
P63010	AP2B1	AP-2 complex subunit beta OS=Homo sapiens OX=9606 GN=AP2B1 PE=1 SV=1	1.00475e+07	3.29445e+06	3.05	1.03136e+06	371318	2.78	5.272e+06	326118	16.17			X	Cytoplasmic vesicle
P04114	APOB	Apolipoprotein B-100 OS=Homo sapiens OX=9606 GN=APOB PE=1 SV=2	1.68554e+06	526658	3.2	146785		Only in IP+	382848	162708	2.35		X		Cytoplasmic vesicle
P61421	ATP6V0D1	V-type proton ATPase subunit d 1 OS=Homo sapiens OX=9606 GN=ATP6V0D1 PE=1 SV=1	478938		Only in IP+	164944		Only in IP+	333092		Only in IP+	X		X	Cytoplasmic vesicle
P36543	ATP6V1E1	V-type proton ATPase subunit E 1 OS=Homo sapiens OX=9606 GN=ATP6V1E1 PE=1 SV=1	1.50059e+06	413007	3.63	511642	245679	2.08	1.04709e+06	241346	4.34	X		X
Q6P1N0	CC2D1A	Coiled-coil and C2 domain-containing protein 1A OS=Homo sapiens OX=9606 GN=CC2D1A PE=1 SV=1	3.5177e+09	2.08832e+07	168.45	1.71601e+08	5.15519e+06	33.29	7.73763e+08	5.75985e+06	134.34	X			Cytoplasmic vesicle
P86790	CCZ1B	Vacuolar fusion protein CCZ1 homolog B OS=Homo sapiens OX=9606 GN=CCZ1B PE=1 SV=1	1.38236e+06	111269	12.42	121454	58031.6	2.09	1.61765e+06	92836.6	17.42			X	Cytoplasmic vesicle
Q9H444	CHMP4B	Charged multivesicular body protein 4b OS=Homo sapiens OX=9606 GN=CHMP4B PE=1 SV=1	2.43207e+06		Only in IP+	485973		Only in IP+	2.45612e+06	144201	17.03	X	X	X	Cytoplasmic vesicle
Q14677	CLINT1	Clathrin interactor 1 OS=Homo sapiens OX=9606 GN=CLINT1 PE=1 SV=1	1.52357e+06	670824	2.27	368780	105820	3.48	846004	114246	7.41			X	Cytoplasmic vesicle, Nucleoplasm
P09496	CLTA	Clathrin light chain A OS=Homo sapiens OX=9606 GN=CLTA PE=1 SV=1	1.81393e+06	719726	2.52	626113	226312	2.77	2.79999e+06	151651	18.46			X	Cytoplasmic vesicle
P35606	COPB2	Coatomer subunit beta' OS=Homo sapiens OX=9606 GN=COPB2 PE=1 SV=2	1.02181e+07	1.02739e+06	9.95	1.00005e+06	175211	5.71	1.75205e+06	280310	6.25			X	Cytoplasmic vesicle
Q9Y678	COPG1	Coatomer subunit gamma-1 OS=Homo sapiens OX=9606 GN=COPG1 PE=1 SV=1	9.22863e+06	2.56826e+06	3.59	1.15765e+06	555915	2.08	3.24923e+06	814772	3.99			X	Cytoplasmic vesicle
P57737	CORO7	Coronin-7 OS=Homo sapiens OX=9606 GN=CORO7 PE=1 SV=2	759953		Only in IP+	314796		Only in IP+	823928		Only in IP+	X		X
Q99829	CPNE1	Copine-1 OS=Homo sapiens OX=9606 GN=CPNE1 PE=1 SV=1	2.55337e+07	269437	94.77	342297		Only in IP+	1.28107e+06	229349	5.59		X	X	Cytoplasmic vesicle, Nucleoplasm
P67870	CSNK2B	Casein kinase II subunit beta OS=Homo sapiens OX=9606 GN=CSNK2B PE=1 SV=1	4.99605e+06	2.09764e+06	2.38	922271	377924	2.44	3.82683e+06	885877	4.32		X		Cytoplasmic vesicle, Nucleoplasm
Q14195	DPYSL3	Dihydropyrimidinase-related protein 3 OS=Homo sapiens OX=9606 GN=DPYSL3 PE=1 SV=1	1.18926e+07	5.66288e+06	2.1	864672		Only in IP+	3.22809e+07	154109	209.47	X			Cytoplasmic vesicle
Q9Y6G9	DYNC1LI1	Cytoplasmic dynein 1 light intermediate chain 1 OS=Homo sapiens OX=9606 GN=DYNC1LI1 PE=1 SV=3	3.83408e+06	1.12099e+06	3.42	1.13196e+09	4.99602e+08	2.27	2.94447e+06	350124	8.41	X			Cytoplasmic vesicle
O43237	DYNC1LI2	Cytoplasmic dynein 1 light intermediate chain 2 OS=Homo sapiens OX=9606 GN=DYNC1LI2 PE=1 SV=1	1.39045e+09	1.77075e+06	785.23	424370	166826	2.54	4.2373e+06	1.27188e+06	3.33	X			Cytoplasmic vesicle
Q969X5	ERGIC1	Endoplasmic reticulum-Golgi intermediate compartment protein 1 OS=Homo sapiens OX=9606 GN=ERGIC1 PE=1 SV=1	1.88193e+06	417439	4.51	730510	251349	2.91	1.74088e+06	454163	3.83				Cytoplasmic vesicle, Nucleoplasm
A0FGR8	ESYT2	Extended synaptotagmin-2 OS=Homo sapiens OX=9606 GN=ESYT2 PE=1 SV=1	1.04106e+06	427830	2.43	440121		Only in IP+	1.00493e+06		Only in IP+	X		X
P60520	GABARAPL2	Gamma-aminobutyric acid receptor-associated protein-like 2 OS=Homo sapiens OX=9606 GN=GABARAPL2 PE=1 SV=1	1.88433e+06	540609	3.49	798278	365009	2.19	931082	313414	2.97	X	X	X	Cytoplasmic vesicle
P12268	IMPDH2	Inosine-5'-monophosphate dehydrogenase 2 OS=Homo sapiens OX=9606 GN=IMPDH2 PE=1 SV=2	1.64056e+07	5.20084e+06	3.15	2.26547e+06	775295	2.92	6.20009e+06	2.14057e+06	2.9				Cytoplasmic vesicle
Q9NUP9	LIN7C	Protein lin-7 homolog C OS=Homo sapiens OX=9606 GN=LIN7C PE=1 SV=1	1.03262e+06	378561	2.73	576926	129794	4.44	1.8014e+06	185511	9.71			X
P09960	LTA4H	Leukotriene A-4 hydrolase OS=Homo sapiens OX=9606 GN=LTA4H PE=1 SV=2	4.2641e+07	1.6502e+07	2.58	1.00202e+07	4.86579e+06	2.06	3.20676e+07	1.06905e+07	3		X		Cytoplasmic vesicle, Nucleoplasm
P36507	MAP2K2	Dual specificity mitogen-activated protein kinase kinase 2 OS=Homo sapiens OX=9606 GN=MAP2K2 PE=1 SV=1	3.9326e+06	1.48996e+06	2.64	1.62746e+06	186608	8.72	984497	182795	5.39	X	X	X	Cytoplasmic vesicle, Mitochondrion
P54920	NAPA	Alpha-soluble NSF attachment protein OS=Homo sapiens OX=9606 GN=NAPA PE=1 SV=3	433856		Only in IP+	816608	375458	2.17	1.31604e+06	471142	2.79			X
Q8NC96	NECAP1	Adaptin ear-binding coat-associated protein 1 OS=Homo sapiens OX=9606 GN=NECAP1 PE=1 SV=2	331396		Only in IP+	274575	117917	2.33	287781	83868	3.43				Cytoplasmic vesicle
Q8NBF2	NHLRC2	NHL repeat-containing protein 2 OS=Homo sapiens OX=9606 GN=NHLRC2 PE=1 SV=1	3.50919e+06	1.13026e+06	3.1	488141		Only in IP+	4.04596e+06	739988	5.47				Cytoplasmic vesicle
Q9NQR4	NIT2	Omega-amidase NIT2 OS=Homo sapiens OX=9606 GN=NIT2 PE=1 SV=1	700703		Only in IP+	380003		Only in IP+	361569	154954	2.33				Cytoplasmic vesicle
P46459	NSF	Vesicle-fusing ATPase OS=Homo sapiens OX=9606 GN=NSF PE=1 SV=3	6.2727e+06	2.41996e+06	2.59	3.24039e+06	1.31235e+06	2.47	7.62156e+06	1.27912e+06	5.96		X	X
Q96G03	PGM2	Phosphopentomutase OS=Homo sapiens OX=9606 GN=PGM2 PE=1 SV=4	695894		Only in IP+	1.06947e+06		Only in IP+	371821		Only in IP+				Cytoplasmic vesicle
P20338	RAB4A	Ras-related protein Rab-4A OS=Homo sapiens OX=9606 GN=RAB4A PE=1 SV=3	261014	23991.1	10.88	254218		Only in IP+	1.79465e+06	666933	2.69			X	Cytoplasmic vesicle
P63000	RAC1	Ras-related C3 botulinum toxin substrate 1 OS=Homo sapiens OX=9606 GN=RAC1 PE=1 SV=1	5.34365e+07	1.11676e+07	4.78	491305	233028	2.11	1.856e+07	1.71116e+06	10.85	X	X	X	Cytoplasmic vesicle
P11234	RALB	Ras-related protein Ral-B OS=Homo sapiens OX=9606 GN=RALB PE=1 SV=1	303711		Only in IP+	330744		Only in IP+	764707		Only in IP+	X	X	X
Q9Y6U3	SCIN	Scinderin OS=Homo sapiens OX=9606 GN=SCIN PE=1 SV=4	192547		Only in IP+	279298		Only in IP+	312105	97955.8	3.19	X		X
Q9HB40	SCPEP1	Retinoid-inducible serine carboxypeptidase OS=Homo sapiens OX=9606 GN=SCPEP1 PE=1 SV=1	1.34016e+06	531650	2.52	482898	213550	2.26	1.06235e+06	331128	3.21		X	X
Q96KG9	SCYL1	N-terminal kinase-like protein OS=Homo sapiens OX=9606 GN=SCYL1 PE=1 SV=1	7.06784e+06	816718	8.65	71844.3	27088.6	2.65	538316	237780	2.26		X		Cytoplasmic vesicle
P30740	SERPINB1	Leukocyte elastase inhibitor OS=Homo sapiens OX=9606 GN=SERPINB1 PE=1 SV=1	1.7333e+06	211818	8.18	287525	97796	2.94	1.33891e+06	215766	6.21		X		Cytoplasmic vesicle
O60749	SNX2	Sorting nexin-2 OS=Homo sapiens OX=9606 GN=SNX2 PE=1 SV=2	451114	187963	2.4	540386	153038	3.53	641908	289982	2.21			X	Cytoplasmic vesicle
Q01082	SPTBN1	Spectrin beta chain, non-erythrocytic 1 OS=Homo sapiens OX=9606 GN=SPTBN1 PE=1 SV=2	1.00986e+08	30705452	3.29	2.56446e+06	852272	3.01	2.40161e+07	1.8777e+06	12.79	X		X
Q9P289	STK26	Serine/threonine-protein kinase 26 OS=Homo sapiens OX=9606 GN=STK26 PE=1 SV=2	1.28902e+06	608577	2.12	1.30402e+06	313241	4.16	1.63777e+06		Only in IP+		X		Cytoplasmic vesicle
P61764	STXBP1	Syntaxin-binding protein 1 OS=Homo sapiens OX=9606 GN=STXBP1 PE=1 SV=1	1.27271e+07	4.56459e+06	2.79	4.46849e+06	1.68213e+06	2.66	3.01944e+07	3.10935e+06	9.71	X		X	Nucleoplasm, Cytoplasmic vesicle, Mitochondrion
P02786	TFRC	Transferrin receptor protein 1 OS=Homo sapiens OX=9606 GN=TFRC PE=1 SV=2	1.42225e+06	602160	2.36	2.54646e+06	726724	3.5	4.36128e+06	1.06426e+06	4.1	X	X	X	Cytoplasmic vesicle
Q96A57	TMEM230	Transmembrane protein 230 OS=Homo sapiens OX=9606 GN=TMEM230 PE=1 SV=1	1.0393e+06		Only in IP+	597183	286795	2.08	1.55502e+06	359401	4.33				Cytoplasmic vesicle
P54578	USP14	Ubiquitin carboxyl-terminal hydrolase 14 OS=Homo sapiens OX=9606 GN=USP14 PE=1 SV=3	8.11701e+06	2.0619e+06	3.94	1.46924e+06	649249	2.26	2.02228e+06	669863	3.02		X		Cytoplasmic vesicle
Q99536	VAT1	Synaptic vesicle membrane protein VAT-1 homolog OS=Homo sapiens OX=9606 GN=VAT1 PE=1 SV=2	1.11789e+06		Only in IP+	308493		Only in IP+	4.04388e+06	211366	19.13	X			Cytoplasmic vesicle, Mitochondrion
P55072	VCP	Transitional endoplasmic reticulum ATPase OS=Homo sapiens OX=9606 GN=VCP PE=1 SV=4	8.14378e+06	2.96236e+06	2.75	6.99495e+06	1.93807e+06	3.61	3.10107e+07	3.51179e+06	8.83	X	X	X	Cytoplasmic vesicle, Nucleoplasm
Q9UN37	VPS4A	Vacuolar protein sorting-associated protein 4A OS=Homo sapiens OX=9606 GN=VPS4A PE=1 SV=1	898782	308622	2.91	1.39294e+06		Only in IP+	791027	243937	3.24	X	X	X	Cytoplasmic vesicle
Q9BRG1	VPS25	Vacuolar protein-sorting-associated protein 25 OS=Homo sapiens OX=9606 GN=VPS25 PE=1 SV=1	1.4139e+06	645438	2.19	896227	164961	5.43	798892	251087	3.18	X	X	X	Cytoplasmic vesicle, Nucleoplasm
P31946	YWHAB	14-3-3 protein beta/alpha OS=Homo sapiens OX=9606 GN=YWHAB PE=1 SV=3	892745	274614	3.25	5.71114e+06	2.60793e+06	2.19	9.29679e+06	2.74948e+06	3.38				Cytoplasmic vesicle
Q8NBU5	ATAD1	Outer mitochondrial transmembrane helix translocase OS=Homo sapiens OX=9606 GN=ATAD1 PE=1 SV=1	1.99372e+06	798035	2.5	1.05485e+06		Only in IP+	2195221	109164	20.11			X
O75947	ATP5PD	ATP synthase subunit d, mitochondrial OS=Homo sapiens OX=9606 GN=ATP5PD PE=1 SV=3	5.76665e+06	2.32195e+06	2.48	2.88008e+06	1.05447e+06	2.73	6.01757e+06	734433	8.19
Q07021	C1QBP	Complement component 1 Q subcomponent-binding protein, mitochondrial OS=Homo sapiens OX=9606 GN=C1QBP PE=1 SV=1	8.97879e+07	4.26226e+07	2.11	2.01557e+07	5.24026e+06	3.85	7.11213e+07	5.93778e+06	11.98	X	X		Mitochondrion
O95674	CDS2	Phosphatidate cytidylyltransferase 2 OS=Homo sapiens OX=9606 GN=CDS2 PE=1 SV=1	275841		Only in IP+	254517		Only in IP+	627691	167741	3.74	X			Mitochondrion
O76031	CLPX	ATP-dependent Clp protease ATP-binding subunit clpX-like, mitochondrial OS=Homo sapiens OX=9606 GN=CLPX PE=1 SV=2	2.42189e+06	504561	4.8	284909	127889	2.23	7.79414e+06	837489	9.31		X		Mitochondrion, Nucleoplasm
P10606	COX5B	Cytochrome c oxidase subunit 5B, mitochondrial OS=Homo sapiens OX=9606 GN=COX5B PE=1 SV=2	9.06235e+06	4.06143e+06	2.23	4.10614e+06	1.55359e+06	2.64	1.60862e+07	3.42142e+06	4.7				Mitochondrion
P00167	CYB5A	Cytochrome b5 OS=Homo sapiens OX=9606 GN=CYB5A PE=1 SV=2	3.7059e+06	544330	6.81	2.29532e+06	530239	4.33	4.68302e+06	671148	6.98				Mitochondrion
P23919	DTYMK	Thymidylate kinase OS=Homo sapiens OX=9606 GN=DTYMK PE=1 SV=4	761926	173597	4.39	1.08336e+06	368938	2.94	2.67846e+06	761383	3.52				Mitochondrion
P38117	ETFB	Electron transfer flavoprotein subunit beta OS=Homo sapiens OX=9606 GN=ETFB PE=1 SV=3	4.44834e+06	1.01705e+06	4.37	4.03241e+06	830150	4.86	8.5538e+06	855704	10				Mitochondrion
O75146	HIP1R	Huntingtin-interacting protein 1-related protein OS=Homo sapiens OX=9606 GN=HIP1R PE=1 SV=2	1.11193e+06	415405	2.68	22197.4		Only in IP+	837141	182846	4.58	X		X	Mitochondrion
P34932	HSPA4	Heat shock 70 kDa protein 4 OS=Homo sapiens OX=9606 GN=HSPA4 PE=1 SV=4	4.24843e+06	301706	14.08	1.78382e+06	553025	3.23	9.07023e+06	3.60417e+06	2.52	X	X		Mitochondrion
P51553	IDH3G	Isocitrate dehydrogenase [NAD] subunit gamma, mitochondrial OS=Homo sapiens OX=9606 GN=IDH3G PE=1 SV=1	856147	393030	2.18	463693	202974	2.28	620906	161358	3.85				Mitochondrion
P36776	LONP1	Lon protease homolog, mitochondrial OS=Homo sapiens OX=9606 GN=LONP1 PE=1 SV=2	4.3501e+06	2.14657e+06	2.03	320659	86908.5	3.69	4.30249e+06	712007	6.04	X	X		Mitochondrion, Nucleoplasm
Q9HCC0	MCCC2	Methylcrotonoyl-CoA carboxylase beta chain, mitochondrial OS=Homo sapiens OX=9606 GN=MCCC2 PE=1 SV=1	3.66541e+06	483299	7.58	186955	83034.5	2.25	1.9911e+06	369820	5.38				Mitochondrion
P52815	MRPL12	39S ribosomal protein L12, mitochondrial OS=Homo sapiens OX=9606 GN=MRPL12 PE=1 SV=2	476019		Only in IP+	1.55e+06	210194	7.37	2.91197e+06	216007	13.48		X		Mitochondrion
Q9NX20	MRPL16	39S ribosomal protein L16, mitochondrial OS=Homo sapiens OX=9606 GN=MRPL16 PE=1 SV=1	1.99845e+06	126910	15.75	724866	267594	2.71	1.85024e+06	590488	3.13		X		Mitochondrion
P82912	MRPS11	28S ribosomal protein S11, mitochondrial OS=Homo sapiens OX=9606 GN=MRPS11 PE=1 SV=2	818265	264301	3.1	283263		Only in IP+	783090	114017	6.87		X		Mitochondrion
P82932	MRPS6	28S ribosomal protein S6, mitochondrial OS=Homo sapiens OX=9606 GN=MRPS6 PE=1 SV=3	1.19302e+06	499326	2.39	249751		Only in IP+	296737	66667.5	4.45		X		Mitochondrion
P00846	MT-ATP6	ATP synthase subunit a OS=Homo sapiens OX=9606 GN=MT-ATP6 PE=1 SV=1	2.01613e+06	966058	2.09	263818	97746.4	2.7	1.21366e+06	188808	6.43				Mitochondrion
P00403	MT-CO2	Cytochrome c oxidase subunit 2 OS=Homo sapiens OX=9606 GN=MT-CO2 PE=1 SV=1	4.37379e+06	222739	19.64	1.66508e+06	626616	2.66	8.06722e+06	1.17052e+06	6.89				Mitochondrion
Q9NX14	NDUFB11	NADH dehydrogenase [ubiquinone] 1 beta subcomplex subunit 11, mitochondrial OS=Homo sapiens OX=9606 GN=NDUFB11 PE=1 SV=1	2.55326e+06	639058	4	1.32979e+06		Only in IP+	4.04601e+06	681510	5.94	X			Mitochondrion
Q15070	OXA1L	Mitochondrial inner membrane protein OXA1L OS=Homo sapiens OX=9606 GN=OXA1L PE=1 SV=3	884711	312062	2.84	187323	87507.1	2.14	1.39236e+06	109525	12.71	X			Mitochondrion
Q9Y3E5	PTRH2	Peptidyl-tRNA hydrolase 2, mitochondrial OS=Homo sapiens OX=9606 GN=PTRH2 PE=1 SV=1	2.37054e+06	392588	6.04	584658	258507	2.26	1.29685e+06	479199	2.71				Mitochondrion
O75746	SLC25A12	Electrogenic aspartate/glutamate antiporter SLC25A12, mitochondrial OS=Homo sapiens OX=9606 GN=SLC25A12 PE=1 SV=2	136274		Only in IP+	4.26151e+06	1.42321e+06	2.99	9.97927e+06	3.10689e+06	3.21				Mitochondrion
Q6NUK1	SLC25A24	Calcium-binding mitochondrial carrier protein SCaMC-1 OS=Homo sapiens OX=9606 GN=SLC25A24 PE=1 SV=2	2.69949e+06	993042	2.72	2.0231e+06	847397	2.39	4.10175e+07	1.35841e+06	30.2				Mitochondrion
Q00059	TFAM	Transcription factor A, mitochondrial OS=Homo sapiens OX=9606 GN=TFAM PE=1 SV=1	3.53447e+06	1.14638e+06	3.08	1.74326e+06	517157	3.37	4.18886e+06	1.08018e+06	3.88	X			Mitochondrion
Q15388	TOMM20	Mitochondrial import receptor subunit TOM20 homolog OS=Homo sapiens OX=9606 GN=TOMM20 PE=1 SV=1	1.15378e+07	1.31858e+06	8.75	433193	182162	2.38	9.76791e+06		Only in IP+	X			Mitochondrion
Q9Y2Z4	YARS2	Tyrosine--tRNA ligase, mitochondrial OS=Homo sapiens OX=9606 GN=YARS2 PE=1 SV=2	4.33384e+06	1.26478e+06	3.43	460093	161517	2.85	2.30776e+06	923506	2.5		X		Mitochondrion, Nucleoplasm
P35611	ADD1	Alpha-adducin OS=Homo sapiens OX=9606 GN=ADD1 PE=1 SV=2	4.79121e+06	916786	5.23	355021	169292	2.1	2.10612e+06	984937	2.14	X	X		Nucleoplasm
P55196	AFDN	Afadin OS=Homo sapiens OX=9606 GN=AFDN PE=1 SV=3	1.3854e+07	1.32696e+06	10.44	480224	151511	3.17	4.1719e+06	285668	14.6				Nucleoplasm
P08758	ANXA5	Annexin A5 OS=Homo sapiens OX=9606 GN=ANXA5 PE=1 SV=2	1.12549e+06	247141	4.55	852110	398206	2.14	2.44185e+06	458246	5.33		X		Nucleoplasm
Q9Y4X5	ARIH1	E3 ubiquitin-protein ligase ARIH1 OS=Homo sapiens OX=9606 GN=ARIH1 PE=1 SV=2	397035		Only in IP+	401675	185992	2.16	3.02415e+06	709527	4.26		X		Nucleoplasm
P46379	BAG6	Large proline-rich protein BAG6 OS=Homo sapiens OX=9606 GN=BAG6 PE=1 SV=2	1.15103e+06	279589	4.12	722176	270063	2.67	1.18173e+06	111864	10.56	X	X		Nucleoplasm
P45973	CBX5	Chromobox protein homolog 5 OS=Homo sapiens OX=9606 GN=CBX5 PE=1 SV=1	4.13581e+06	1.30565e+06	3.17	1.83065e+06	877515	2.09	3.87848e+06	1.0698e+06	3.63				Nucleoplasm
Q00535	CDK5	Cyclin-dependent kinase 5 OS=Homo sapiens OX=9606 GN=CDK5 PE=1 SV=3	4.47821e+06	728905	6.14	174630		Only in IP+	2.15316e+06	974628	2.21	X	X	X	Nucleoplasm
Q8N726	CDKN2A	Tumor suppressor ARF OS=Homo sapiens OX=9606 GN=CDKN2A PE=1 SV=2	193748	94697.9	2.05	76816.6	30425.3	2.52	187740	42821.9	4.38	X	X		Nucleoplasm, Mitochondrion
Q8IWX8	CHERP	Calcium homeostasis endoplasmic reticulum protein OS=Homo sapiens OX=9606 GN=CHERP PE=1 SV=3	4.37447e+06	1.15969e+06	3.77	454699		Only in IP+	1.24302e+06	206738	6.01				Nucleoplasm
Q9UBW8	COPS7A	COP9 signalosome complex subunit 7a OS=Homo sapiens OX=9606 GN=COPS7A PE=1 SV=1	2.20281e+06	1.06585e+06	2.07	284074		Only in IP+	1.43544e+06	99872.1	14.37		X		Nucleoplasm
Q16630	CPSF6	Cleavage and polyadenylation specificity factor subunit 6 OS=Homo sapiens OX=9606 GN=CPSF6 PE=1 SV=2	1.33019e+07	6.15219e+06	2.16	1.05393e+06	462468	2.28	3.78217e+06	1.01439e+06	3.73				Nucleoplasm
P49674	CSNK1E	Casein kinase I isoform epsilon OS=Homo sapiens OX=9606 GN=CSNK1E PE=1 SV=1	4.66672e+06	374305	12.47	815183	393291	2.07	2.68866e+06	590670	4.55		X	X	Nucleoplasm
Q16531	DDB1	DNA damage-binding protein 1 OS=Homo sapiens OX=9606 GN=DDB1 PE=1 SV=1	611468	264176	2.31	515007	242436	2.12	652881	27898.4	23.4	X	X		Nucleoplasm
Q9Y2R4	DDX52	Probable ATP-dependent RNA helicase DDX52 OS=Homo sapiens OX=9606 GN=DDX52 PE=1 SV=4	3.46388e+06	1.14187e+06	3.03	717221	333782	2.15	2.54281e+06	338880	7.5				Nucleoplasm
P55039	DRG2	Developmentally-regulated GTP-binding protein 2 OS=Homo sapiens OX=9606 GN=DRG2 PE=1 SV=1	1.02046e+07	4.47448e+06	2.28	458509	167921	2.73	1.93331e+06	504915	3.83		X		Nucleoplasm
Q6P2E9	EDC4	Enhancer of mRNA-decapping protein 4 OS=Homo sapiens OX=9606 GN=EDC4 PE=1 SV=1	3.30548e+06	808632	4.09	263039	110626	2.38	1.02299e+07	2.42592e+06	4.22				Nucleoplasm
Q15029	EFTUD2	116 kDa U5 small nuclear ribonucleoprotein component OS=Homo sapiens OX=9606 GN=EFTUD2 PE=1 SV=1	2.49535e+07	7.34093e+06	3.4	5.40226e+06	1.6977e+06	3.18	2.03387e+07	3.07108e+06	6.62				Nucleoplasm
Q9BQ52	ELAC2	Zinc phosphodiesterase ELAC protein 2 OS=Homo sapiens OX=9606 GN=ELAC2 PE=1 SV=2	8.63741e+06	2.42541e+06	3.56	492016	225738	2.18	1.60679e+06	476137	3.37				Nucleoplasm, Mitochondrion
P14324	FDPS	Farnesyl pyrophosphate synthase OS=Homo sapiens OX=9606 GN=FDPS PE=1 SV=4	1.87544e+07	7.99739e+06	2.35	1.29559e+07	5.7612e+06	2.25	2.25508e+07	6.7195e+06	3.36				Nucleoplasm
Q13451	FKBP5	Peptidyl-prolyl cis-trans isomerase FKBP5 OS=Homo sapiens OX=9606 GN=FKBP5 PE=1 SV=2	464989	118408	3.93	435460	172293	2.53	564748	144640	3.9		X		Nucleoplasm
Q04760	GLO1	Lactoylglutathione lyase OS=Homo sapiens OX=9606 GN=GLO1 PE=1 SV=4	5.06167e+06	1.30814e+06	3.87	1.23684e+06	582378	2.12	4.57635e+06	756845	6.05				Nucleoplasm
P13984	GTF2F2	General transcription factor IIF subunit 2 OS=Homo sapiens OX=9606 GN=GTF2F2 PE=1 SV=2	4.09589e+06	1396816	2.93	591745	216737	2.73	1.00445e+06	385467	2.61				Nucleoplasm
O14929	HAT1	Histone acetyltransferase type B catalytic subunit OS=Homo sapiens OX=9606 GN=HAT1 PE=1 SV=2	1.06351e+07	1.92861e+06	5.51	2.04478e+06		Only in IP+	7.21614e+06		Only in IP+	X	X		Nucleoplasm, Mitochondrion
P51610	HCFC1	Host cell factor 1 OS=Homo sapiens OX=9606 GN=HCFC1 PE=1 SV=2	1.0932e+07	4.02688e+06	2.71	3.65136e+06	606945	6.02	6.13897e+06	2.84907e+06	2.15				Nucleoplasm
P52292	KPNA2	Importin subunit alpha-1 OS=Homo sapiens OX=9606 GN=KPNA2 PE=1 SV=1	3.48304e+07	1.18483e+07	2.94	1.2343e+07	5.46023e+06	2.26	2.35553e+07	5.54771e+06	4.25				Nucleoplasm
Q14566	MCM6	DNA replication licensing factor MCM6 OS=Homo sapiens OX=9606 GN=MCM6 PE=1 SV=1	1.59804e+07	6.48801e+06	2.46	1.25725e+06	625775	2.01	1.18119e+07	2.81268e+06	4.2	X			Nucleoplasm
P46013	MKI67	Proliferation marker protein Ki-67 OS=Homo sapiens OX=9606 GN=MKI67 PE=1 SV=2	6.08993e+07	2.7168e+07	2.24	2.25902e+06	883916	2.56	3.98267e+07	3.97948e+06	10.01	X			Nucleoplasm
Q96T76	MMS19	MMS19 nucleotide excision repair protein homolog OS=Homo sapiens OX=9606 GN=MMS19 PE=1 SV=2	4.92876e+06	2.46665e+06	2	1.02829e+06	116779	8.81	704518	75699.4	9.31		X		Nucleoplasm
O00566	MPHOSPH10	U3 small nucleolar ribonucleoprotein protein MPP10 OS=Homo sapiens OX=9606 GN=MPHOSPH10 PE=1 SV=2	832302	39545.1	21.05	207794		Only in IP+	502082		Only in IP+				Nucleoplasm
P43246	MSH2	DNA mismatch repair protein Msh2 OS=Homo sapiens OX=9606 GN=MSH2 PE=1 SV=1	8.71187e+06	2.34992e+06	3.71	1.56705e+06	605023	2.59	5.33464e+06	819789	6.51	X			Nucleoplasm
Q15003	NCAPH	Condensin complex subunit 2 OS=Homo sapiens OX=9606 GN=NCAPH PE=1 SV=3	5.08882e+06	769549	6.61	983739	435845	2.26	1.1184e+06	297519	3.76	X			Nucleoplasm
O15226	NKRF	NF-kappa-B-repressing factor OS=Homo sapiens OX=9606 GN=NKRF PE=1 SV=2	8.03901e+06	3.14927e+06	2.55	971522	311193	3.12	5.73284e+06	1.54942e+06	3.7				Nucleoplasm
Q9ULX3	NOB1	RNA-binding protein NOB1 OS=Homo sapiens OX=9606 GN=NOB1 PE=1 SV=1	5.15354e+06	2.05655e+06	2.51	2.21778e+06	1.04994e+06	2.11	5.42984e+06	1.0429e+06	5.21				Nucleoplasm
Q9H1E3	NUCKS1	Nuclear ubiquitous casein and cyclin-dependent kinase substrate 1 OS=Homo sapiens OX=9606 GN=NUCKS1 PE=1 SV=1	432912	160162	2.7	1.94011e+06		Only in IP+	2.51494e+06		Only in IP+				Nucleoplasm
Q9Y266	NUDC	Nuclear migration protein nudC OS=Homo sapiens OX=9606 GN=NUDC PE=1 SV=1	3.57031e+07	8.34542e+06	4.28	5.29617e+06	1.84292e+06	2.87	2.42978e+07	4.46342e+06	5.44	X	X		Nucleoplasm
Q8NFH5	NUP35	Nucleoporin NUP35 OS=Homo sapiens OX=9606 GN=NUP35 PE=1 SV=1	2.89354e+07	1.23536e+07	2.34	520249	145407	3.58	6.25616e+06		Only in IP+	X			Nucleoplasm
Q13526	PIN1	Peptidyl-prolyl cis-trans isomerase NIMA-interacting 1 OS=Homo sapiens OX=9606 GN=PIN1 PE=1 SV=1	17828367	8.19363e+06	2.18	4.12948e+06	1.48287e+06	2.78	1.69168e+07	4.49022e+06	3.77	X	X		Nucleoplasm
P28340	POLD1	DNA polymerase delta catalytic subunit OS=Homo sapiens OX=9606 GN=POLD1 PE=1 SV=2	2.56865e+07	1.69273e+06	15.17	2.65356e+06	1.06424e+06	2.49	1.78525e+06	436371	4.09				Nucleoplasm
Q8WUA2	PPIL4	Peptidyl-prolyl cis-trans isomerase-like 4 OS=Homo sapiens OX=9606 GN=PPIL4 PE=1 SV=1	699316	178112	3.93	494910		Only in IP+	915888	357994	2.56		X		Nucleoplasm
Q12972	PPP1R8	Nuclear inhibitor of protein phosphatase 1 OS=Homo sapiens OX=9606 GN=PPP1R8 PE=1 SV=2	1.24292e+06	366160	3.39	215958		Only in IP+	380799		Only in IP+				Nucleoplasm
O43663	PRC1	Protein regulator of cytokinesis 1 OS=Homo sapiens OX=9606 GN=PRC1 PE=1 SV=2	104524		Only in IP+	344500	126323	2.73	453858	157320	2.88	X			Nucleoplasm
O14744	PRMT5	Protein arginine N-methyltransferase 5 OS=Homo sapiens OX=9606 GN=PRMT5 PE=1 SV=4	782669	184673	4.24	666442	94945.2	7.02	3.6577e+06	762000	4.8	X	X		Nucleoplasm
O14818	PSMA7	Proteasome subunit alpha type-7 OS=Homo sapiens OX=9606 GN=PSMA7 PE=1 SV=1	1.24283e+08	4.9204e+06	25.26	2.07224e+06	563697	3.68	2.60965e+06	552469	4.72		X		Nucleoplasm
P49721	PSMB2	Proteasome subunit beta type-2 OS=Homo sapiens OX=9606 GN=PSMB2 PE=1 SV=1	720226	325601	2.21	228921		Only in IP+	3.94804e+06	825515	4.78		X		Nucleoplasm
P28070	PSMB4	Proteasome subunit beta type-4 OS=Homo sapiens OX=9606 GN=PSMB4 PE=1 SV=4	964029	116704	8.26	237071		Only in IP+	1.38991e+06	193664	7.18		X		Nucleoplasm, Mitochondrion
O00232	PSMD12	26S proteasome non-ATPase regulatory subunit 12 OS=Homo sapiens OX=9606 GN=PSMD12 PE=1 SV=3	8.4876e+06	3.43726e+06	2.47	1.32324e+06	386186	3.43	8.23076e+06	294669	27.93		X		Nucleoplasm, Cytoplasmic vesicle
Q14997	PSME4	Proteasome activator complex subunit 4 OS=Homo sapiens OX=9606 GN=PSME4 PE=1 SV=2	1.04178e+07	3.74045e+06	2.79	807907	392648	2.06	2.97125e+06	265407	11.2	X	X		Nucleoplasm
P49792	RANBP2	E3 SUMO-protein ligase RanBP2 OS=Homo sapiens OX=9606 GN=RANBP2 PE=1 SV=2	1.60743e+07	7.40329e+06	2.17	5.5077e+06	2.58857e+06	2.13	9.26333e+06	1.89379e+06	4.89		X		Nucleoplasm
P46060	RANGAP1	Ran GTPase-activating protein 1 OS=Homo sapiens OX=9606 GN=RANGAP1 PE=1 SV=1	6.97891e+06	3.33346e+06	2.09	2.81772e+06	1.395e+06	2.02	8.92997e+06	2.79703e+06	3.19		X		Nucleoplasm
Q96T37	RBM15	RNA-binding protein 15 OS=Homo sapiens OX=9606 GN=RBM15 PE=1 SV=2	2.85347e+06	1.01885e+06	2.8	624167	216829	2.88	2.41191e+06	481838	5.01				Nucleoplasm
P42696	RBM34	RNA-binding protein 34 OS=Homo sapiens OX=9606 GN=RBM34 PE=1 SV=2	1.48125e+07	7.00627e+06	2.11	724618	242101	2.99	7.13727e+06	2.43375e+06	2.93				Nucleoplasm
Q9BTD8	RBM42	RNA-binding protein 42 OS=Homo sapiens OX=9606 GN=RBM42 PE=1 SV=1	3.73831e+06	821807	4.55	401341	167496	2.4	1.28387e+06	226646	5.66				Nucleoplasm
O60942	RNGTT	mRNA-capping enzyme OS=Homo sapiens OX=9606 GN=RNGTT PE=1 SV=1	1.01163e+06	333844	3.03	616348	281690	2.19	841069	319743	2.63		X		Nucleoplasm
O43148	RNMT	mRNA cap guanine-N7 methyltransferase OS=Homo sapiens OX=9606 GN=RNMT PE=1 SV=1	710635	290031	2.45	650423	305584	2.13	1.22797e+06	284329	4.32				Nucleoplasm
P35244	RPA3	Replication protein A 14 kDa subunit OS=Homo sapiens OX=9606 GN=RPA3 PE=1 SV=1	1.57717e+06	740287	2.13	384019	30490.1	12.59	815891	377415	2.16	X			Nucleoplasm
P28370	SMARCA1	Probable global transcription activator SNF2L1 OS=Homo sapiens OX=9606 GN=SMARCA1 PE=1 SV=2	5.7629e+06	2.70736e+06	2.13	369902	94166.6	3.93	2.56387e+06	459395	5.58				Nucleoplasm
O75940	SMNDC1	Survival of motor neuron-related-splicing factor 30 OS=Homo sapiens OX=9606 GN=SMNDC1 PE=1 SV=1	638534	295378	2.16	345796		Only in IP+	599424		Only in IP+				Nucleoplasm
Q2TAY7	SMU1	WD40 repeat-containing protein SMU1 OS=Homo sapiens OX=9606 GN=SMU1 PE=1 SV=2	1.1256e+06	342849	3.28	1.06717e+06	408980	2.61	1.41348e+06	479842	2.95				Nucleoplasm
Q8NBT2	SPC24	Kinetochore protein Spc24 OS=Homo sapiens OX=9606 GN=SPC24 PE=1 SV=3	3.39323e+06	711757	4.77	1.35495e+06	329156	4.12	4.7423e+06	370158	12.81	X			Nucleoplasm
P42224	STAT1	Signal transducer and activator of transcription 1-alpha/beta OS=Homo sapiens OX=9606 GN=STAT1 PE=1 SV=2	9.61194e+06	3.52768e+06	2.72	401341	167496	2.4	3.12232e+06	483998	6.45				Nucleoplasm
Q96A49	SYAP1	Synapse-associated protein 1 OS=Homo sapiens OX=9606 GN=SYAP1 PE=1 SV=1	198852		Only in IP+	1.10031e+06		Only in IP+	2.57947e+07	1.03001e+07	2.5		X		Nucleoplasm
Q9UBB9	TFIP11	Tuftelin-interacting protein 11 OS=Homo sapiens OX=9606 GN=TFIP11 PE=1 SV=1	1.60584e+06	783088	2.05	688912	105035	6.56	1.43064e+06	521938	2.74	X			Nucleoplasm
Q96FV9	THOC1	THO complex subunit 1 OS=Homo sapiens OX=9606 GN=THOC1 PE=1 SV=1	169070		Only in IP+	218014		Only in IP+	200801	91605.2	2.19				Nucleoplasm
Q13263	TRIM28	Transcription intermediary factor 1-beta OS=Homo sapiens OX=9606 GN=TRIM28 PE=1 SV=5	1.95643e+07	9.65972e+06	2.03	7.0041e+06	2.45132e+06	2.86	5.19141e+07	4.19028e+06	12.39		X		Nucleoplasm
P61081	UBE2M	NEDD8-conjugating enzyme Ubc12 OS=Homo sapiens OX=9606 GN=UBE2M PE=1 SV=1	1.82707e+07	5.06421e+06	3.61	1.82399e+06	649293	2.81	5.37309e+06	1.01165e+06	5.31		X		Nucleoplasm
P51784	USP11	Ubiquitin carboxyl-terminal hydrolase 11 OS=Homo sapiens OX=9606 GN=USP11 PE=1 SV=3	964696	102593	9.4	156667		Only in IP+	43596.6		Only in IP+		X		Nucleoplasm
Q15067	ACOX1	Peroxisomal acyl-coenzyme A oxidase 1 OS=Homo sapiens OX=9606 GN=ACOX1 PE=1 SV=3	2.88108e+06	481059	5.99	92982.3		Only in IP+	1.23474e+06	39108.9	31.57	X
Q9BV57	ADI1	Acireductone dioxygenase OS=Homo sapiens OX=9606 GN=ADI1 PE=1 SV=1	2268084	742072	3.06	941861	456411	2.06	1.52927e+06	450583	3.39
Q92888	ARHGEF1	Rho guanine nucleotide exchange factor 1 OS=Homo sapiens OX=9606 GN=ARHGEF1 PE=1 SV=2	5.41059e+06	1.92368e+06	2.81	842856	375958	2.24	4.03366e+06	787337	5.12
P31939	ATIC	Bifunctional purine biosynthesis protein ATIC OS=Homo sapiens OX=9606 GN=ATIC PE=1 SV=3	8.49599e+06	1.86434e+06	4.56	1.47123e+06	691458	2.13	1.94264e+07	961481	20.2
Q9UBB4	ATXN10	Ataxin-10 OS=Homo sapiens OX=9606 GN=ATXN10 PE=1 SV=1	7.10764e+06	727431	9.77	2.6975e+07	1.24044e+07	2.17	1622334	273636	5.93	X
Q7L1Q6	BZW1	eIF5-mimic protein 2 OS=Homo sapiens OX=9606 GN=BZW1 PE=1 SV=1	316657	137391	2.3	135143	#DIV/0!	Only in IP+	409389	63298.7	6.47		X
Q9Y6E2	BZW2	eIF5-mimic protein 1 OS=Homo sapiens OX=9606 GN=BZW2 PE=1 SV=1	1.20769e+06	400046	3.02	273214	57922	4.72	432412	49773	8.69		X
Q9BY67	CADM1	Cell adhesion molecule 1 OS=Homo sapiens OX=9606 GN=CADM1 PE=1 SV=2	661129	296573	2.23	1.35857e+06	380914	3.57	1.57949e+06	541284	2.92		X
Q96CT7	CCDC124	Coiled-coil domain-containing protein 124 OS=Homo sapiens OX=9606 GN=CCDC124 PE=1 SV=1	1.08106e+06	133469	8.1	1.2125e+06		Only in IP+	1.70723e+06		Only in IP+
O75153	CLUH	Clustered mitochondria protein homolog OS=Homo sapiens OX=9606 GN=CLUH PE=1 SV=2	2.28322e+06	260776	8.76	647682	174600	3.71	1.71466e+06	425615	4.03	X
A5YKK6	CNOT1	CCR4-NOT transcription complex subunit 1 OS=Homo sapiens OX=9606 GN=CNOT1 PE=1 SV=2	1.7545e+07	6.72105e+06	2.61	2.99701e+06	801227	3.74	1.63243e+07	4.13444e+06	3.95	X	X
Q9UNQ2	DIMT1	Probable dimethyladenosine transferase OS=Homo sapiens OX=9606 GN=DIMT1 PE=1 SV=1	2.34455e+06	806972	2.91	308444		Only in IP+	1.20199e+06		Only in IP+	X
Q96N67	DOCK7	Dedicator of cytokinesis protein 7 OS=Homo sapiens OX=9606 GN=DOCK7 PE=1 SV=4	6.28923e+06	2.63247e+06	2.39	413320	159978	2.58	6.20831e+06	1.91471e+06	3.24	X	X
Q9BPU6	DPYSL5	Dihydropyrimidinase-related protein 5 OS=Homo sapiens OX=9606 GN=DPYSL5 PE=1 SV=1	2.30028e+06	1.06841e+06	2.15	367850		Only in IP+	8.75869e+06	244451	35.83
Q9NRY5	FAM114A2	Protein FAM114A2 OS=Homo sapiens OX=9606 GN=FAM114A2 PE=1 SV=4	222080		Only in IP+	59932.2	11237.6	5.33	108048	11760.2	9.19
Q8WVX9	FAR1	Fatty acyl-CoA reductase 1 OS=Homo sapiens OX=9606 GN=FAR1 PE=1 SV=1	4.52625e+06	1.80052e+06	2.51	550578	247821	2.22	3.48929e+06	273241	12.77
Q9Y285	FARSA	Phenylalanine--tRNA ligase alpha subunit OS=Homo sapiens OX=9606 GN=FARSA PE=1 SV=3	1.32453e+07	6.54315e+06	2.02	5.44221e+06	2.23729e+06	2.43	5157273	2.43807e+06	2.12		X
O60547	GMDS	GDP-mannose 4,6 dehydratase OS=Homo sapiens OX=9606 GN=GMDS PE=1 SV=1	4.25243e+06	994572	4.28	996115	435495	2.29	2.32998e+06	414156	5.63
P29992	GNA11	Guanine nucleotide-binding protein subunit alpha-11 OS=Homo sapiens OX=9606 GN=GNA11 PE=1 SV=2	1.17127e+06	287828	4.07	5.17417e+06	2.0888e+06	2.48	1.47456e+06	181818	8.11
P08397	HMBS	Porphobilinogen deaminase OS=Homo sapiens OX=9606 GN=HMBS PE=1 SV=2	1.96041e+06	552360	3.55	385129	84789.9	4.54	1.77048e+06	185062	9.57		X
O15347	HMGB3	High mobility group protein B3 OS=Homo sapiens OX=9606 GN=HMGB3 PE=1 SV=4	2.55584e+06		Only in IP+	316976	134426	2.36	3.9834e+06		Only in IP+	X
P05204	HMGN2	Non-histone chromosomal protein HMG-17 OS=Homo sapiens OX=9606 GN=HMGN2 PE=1 SV=3	272646	38143.5	7.15	5.019e+06	521448	9.63	1.35649e+07	586388	23.13
Q13418	ILK	Integrin-linked protein kinase OS=Homo sapiens OX=9606 GN=ILK PE=1 SV=2	1.32902e+06	554825	2.4	624033	270969	2.3	1.48642e+06	276930	5.37		X
Q9H0C8	ILKAP	Integrin-linked kinase-associated serine/threonine phosphatase 2C OS=Homo sapiens OX=9606 GN=ILKAP PE=1 SV=1	3.181e+06	927197	3.43	514403	239996	2.14	1.62796e+06	243738	6.68		X
Q9NQ29	LUC7L	Putative RNA-binding protein Luc7-like 1 OS=Homo sapiens OX=9606 GN=LUC7L PE=1 SV=1	5.44868e+07	1.0365e+07	5.26	813665		Only in IP+	5.09374e+06	526612	9.67
O95819	MAP4K4	Mitogen-activated protein kinase kinase kinase kinase 4 OS=Homo sapiens OX=9606 GN=MAP4K4 PE=1 SV=2	4.59734e+06	1.02038e+06	4.51	302015	91172	3.31	2.27476e+06	170241	13.36		X
O14950	MYL12B	Myosin regulatory light chain 12B OS=Homo sapiens OX=9606 GN=MYL12B PE=1 SV=2	5388893	2.23586e+06	2.41	3.60243e+06	905172	3.98	2.33909e+07	1.47707e+06	15.84
Q13564	NAE1	NEDD8-activating enzyme E1 regulatory subunit OS=Homo sapiens OX=9606 GN=NAE1 PE=1 SV=1	4.42388e+06	1.64311e+06	2.69	315273	80623.1	3.91	1.95611e+06	538151	3.63		X
Q99733	NAP1L4	Nucleosome assembly protein 1-like 4 OS=Homo sapiens OX=9606 GN=NAP1L4 PE=1 SV=1	3.47111e+07	1.36188e+07	2.55	2.89648e+06	1.12133e+06	2.58	4.28049e+06	940543	4.55
Q9BZQ8	NIBAN1	Protein Niban 1 OS=Homo sapiens OX=9606 GN=NIBAN1 PE=1 SV=1	1.39326e+06		Only in IP+	320561	128792	2.49	979273	182569	5.36		X
P30419	NMT1	Glycylpeptide N-tetradecanoyltransferase 1 OS=Homo sapiens OX=9606 GN=NMT1 PE=1 SV=2	616634	160843	3.83	342155	17420.1	19.64	1.6e+06	20871.1	76.66		X
Q9UNZ2	NSFL1C	NSFL1 cofactor p47 OS=Homo sapiens OX=9606 GN=NSFL1C PE=1 SV=2	375746		Only in IP+	3.44036e+06	188417	18.26	1.81705e+06	58422.4	31.1	X	X
Q9BSD7	NTPCR	Cancer-related nucleoside-triphosphatase OS=Homo sapiens OX=9606 GN=NTPCR PE=1 SV=1	9.43635e+06	4.64466e+06	2.03	387964		Only in IP+	1.54933e+06		Only in IP+
O95340	PAPSS2	Bifunctional 3'-phosphoadenosine 5'-phosphosulfate synthase 2 OS=Homo sapiens OX=9606 GN=PAPSS2 PE=1 SV=2	1.01056e+07	2.63768e+06	3.83	1.02717e+06	349921	2.94	1.31295e+07	679787	19.31
Q9BUL8	PDCD10	Programmed cell death protein 10 OS=Homo sapiens OX=9606 GN=PDCD10 PE=1 SV=1	770900	162414	4.75	447402	94545.5	4.73	1.15499e+06	300871	3.84	X	X
Q99471	PFDN5	Prefoldin subunit 5 OS=Homo sapiens OX=9606 GN=PFDN5 PE=1 SV=2	417170		Only in IP+	459843	172047	2.67	484546	122218	3.96		X
Q01813	PFKP	ATP-dependent 6-phosphofructokinase, platelet type OS=Homo sapiens OX=9606 GN=PFKP PE=1 SV=2	2.37044e+07	9.6977e+06	2.44	918150	388643	2.36	7.58421e+06	1.15321e+06	6.58
P16435	POR	NADPH--cytochrome P450 reductase OS=Homo sapiens OX=9606 GN=POR PE=1 SV=2	910551	178107	5.11	499826	245644	2.03	632300		Only in IP+
P49593	PPM1F	Protein phosphatase 1F OS=Homo sapiens OX=9606 GN=PPM1F PE=1 SV=3	6.94791e+06	1.21015e+06	5.74	572475	186105	3.08	2.22724e+06	464762	4.79	X	X
Q15435	PPP1R7	Protein phosphatase 1 regulatory subunit 7 OS=Homo sapiens OX=9606 GN=PPP1R7 PE=1 SV=1	2240428	1.11753e+06	2	200373	70898.5	2.83	1.71226e+06	91259.7	18.76
Q9UPN7	PPP6R1	Serine/threonine-protein phosphatase 6 regulatory subunit 1 OS=Homo sapiens OX=9606 GN=PPP6R1 PE=1 SV=5	341943	54942.8	6.22	94333.6		Only in IP+	225240	77325.9	2.91
Q14558	PRPSAP1	Phosphoribosyl pyrophosphate synthase-associated protein 1 OS=Homo sapiens OX=9606 GN=PRPSAP1 PE=1 SV=2	840174	325969	2.58	470177	171753	2.74	792471		Only in IP+
Q9P2B2	PTGFRN	Prostaglandin F2 receptor negative regulator OS=Homo sapiens OX=9606 GN=PTGFRN PE=1 SV=2	1.29371e+06	503156	2.57	230388	28983	7.95	671470		Only in IP+	X
Q13308	PTK7	Inactive tyrosine-protein kinase 7 OS=Homo sapiens OX=9606 GN=PTK7 PE=1 SV=2	1.82389e+06	683938	2.67	170104		Only in IP+	1.74232e+06	316571	5.5	X	X
P43487	RANBP1	Ran-specific GTPase-activating protein OS=Homo sapiens OX=9606 GN=RANBP1 PE=1 SV=1	8.12176e+06	2.15516e+06	3.77	1.73201e+07	3.05128e+06	5.68	18262219	3.05457e+06	5.98	X
Q14257	RCN2	Reticulocalbin-2 OS=Homo sapiens OX=9606 GN=RCN2 PE=1 SV=1	963777		Only in IP+	2.45638e+06		Only in IP+	1.011e+07	205114	49.29
P05387	RPLP2	60S acidic ribosomal protein P2 OS=Homo sapiens OX=9606 GN=RPLP2 PE=1 SV=1	2.03099e+07	6.57419e+06	3.09	4.68334e+07	4.45364e+06	10.52	7.34155e+07	6.5306e+06	11.24		X
Q96EE3	SEH1L	Nucleoporin SEH1 OS=Homo sapiens OX=9606 GN=SEH1L PE=1 SV=3	1.74887e+06	668680	2.62	1.38346e+06	647964	2.14	2.69331e+06	558131	4.83	X
Q8NC51	SERBP1	Plasminogen activator inhibitor 1 RNA-binding protein OS=Homo sapiens OX=9606 GN=SERBP1 PE=1 SV=2	2.95482e+07	1.0529e+07	2.81	5.49139e+06	2.19844e+06	2.5	1.23204e+07	2.7415e+06	4.49	X	X
P50454	SERPINH1	Serpin H1 OS=Homo sapiens OX=9606 GN=SERPINH1 PE=1 SV=2	2.85761e+07	1.20269e+07	2.38	5.37271e+07	4.40187e+06	12.21	2.45603e+07	9.76893e+06	2.51		X
Q6P1M0	SLC27A4	Long-chain fatty acid transport protein 4 OS=Homo sapiens OX=9606 GN=SLC27A4 PE=1 SV=1	907222	334058	2.72	227558		Only in IP+	1.19441e+06	243951	4.9
P19623	SRM	Spermidine synthase OS=Homo sapiens OX=9606 GN=SRM PE=1 SV=1	7.54969e+07	2.51018e+06	30.08	2.14085e+06	1.04175e+06	2.06	6.01329e+06	1.72752e+06	3.48
P50502	ST13	Hsc70-interacting protein OS=Homo sapiens OX=9606 GN=ST13 PE=1 SV=2	7.48899e+06	1.60514e+06	4.67	1.88551e+06	754783	2.5	7.22016e+06	1.32385e+06	5.45		X
Q13586	STIM1	Stromal interaction molecule 1 OS=Homo sapiens OX=9606 GN=STIM1 PE=1 SV=3	443369	32770.1	13.53	229812	43424.1	5.29	181392		Only in IP+
P37837	TALDO1	Transaldolase OS=Homo sapiens OX=9606 GN=TALDO1 PE=1 SV=2	2.2399e+06	921476	2.43	3.20093e+06	1.54677e+06	2.07	5.44144e+06	2.11906e+06	2.57
P06753	TPM3	Tropomyosin alpha-3 chain OS=Homo sapiens OX=9606 GN=TPM3 PE=1 SV=2	3.11472e+06	1.41794e+06	2.2	2.89466e+06	1.23317e+06	2.35	3.21824e+06	1.27677e+06	2.52	X
Q13885	TUBB2A	Tubulin beta-2A chain OS=Homo sapiens OX=9606 GN=TUBB2A PE=1 SV=1	1.51269e+08	5.77947e+07	2.62	9.96519e+06	4.50259e+06	2.21	4.36701e+06	1.42214e+06	3.07	X
Q12792	TWF1	Twinfilin-1 OS=Homo sapiens OX=9606 GN=TWF1 PE=1 SV=3	3.95657e+06	1.96729e+06	2.01	1.0124e+06	293067	3.45	6.97581e+06	1.52582e+06	4.57	X
Q14157	UBAP2L	Ubiquitin-associated protein 2-like OS=Homo sapiens OX=9606 GN=UBAP2L PE=1 SV=2	279490	133958	2.09	1.21603e+06	148225	8.2	3.1444e+06	501512	6.27	X
P61086	UBE2K	Ubiquitin-conjugating enzyme E2 K OS=Homo sapiens OX=9606 GN=UBE2K PE=1 SV=3	5.49544e+06	1.1879e+06	4.63	1.38606e+06	602137	2.3	4.39162e+06	1.65997e+06	2.65		X
O95155	UBE4B	Ubiquitin conjugation factor E4 B OS=Homo sapiens OX=9606 GN=UBE4B PE=1 SV=1	1.82691e+06	275692	6.63	472781	223293	2.12	226357	112592	2.01		X
O14562	UBFD1	Ubiquitin domain-containing protein UBFD1 OS=Homo sapiens OX=9606 GN=UBFD1 PE=1 SV=2	1.07359e+06		Only in IP+	218172		Only in IP+	566286	234035	2.42
Q9NYU2	UGGT1	UDP-glucose:glycoprotein glucosyltransferase 1 OS=Homo sapiens OX=9606 GN=UGGT1 PE=1 SV=3	1.61178e+07	4.31203e+06	3.74	1.33909e+06	378688	3.54	3.4399e+06	703412	4.89		X
